# Sex shapes capillary flows and oxygen extraction in the middle-aged mouse brain

**DOI:** 10.64898/2026.10.12.758495

**Authors:** Eugenio Gutiérrez-Jiménez, Boris Wied, Thomas B. Lindhardt, Signe H. Mikkelsen, Rasmus West Knopper, Christian Stald Skoven, Oliver B. Christensen, Vitalii Dashkovskyi, Filip Mrotek, Peter M. Rasmussen, Maria H. Andresen, Aleksandar Krmpot, Mirna El Khatib, Sergei Vinogradov, Sava Sakadžić, Malene Fjorside Jensen, Isabela Pedroza-Pacheco, Dmitry Postnov, Lin Lin, Jesper Just, Brian Hansen, Leif Østergaard

## Abstract

Sex differences in brain aging are well documented, but their origin within the cerebrovascular hierarchy remains unclear. Here we show that cortical blood flow is higher in female than male mice at 15 months of age, at a point when an earlier sex difference in pulsatility and resistance indices has already converged, pial vessel diameter shows no difference between sexes, and estrogen levels are similar between sexes. Using an indicator-dilution and intravascular oxygen measurements using two-photon microscopy, we found that capillary transit-time heterogeneity (CTH) scales more steeply with mean transit time in females, consistent with a passively regulated capillary network, and that this is accompanied by reduced oxygen extraction fraction (OEF) without deficit in arterial oxygen delivery. Spatial transcriptomics reveals that sex differences are organized into distinct regional programs, most prominently in white matter, where a male-associated myelin and axonogenesis signature accompanies reduced white matter volume in females. These molecular and structural differences coincide with elevated hippocampal microglial reactivity and an altered spatial search strategy in females, without any detectable differences in circulating markers of stress, blood-brain barrier integrity, or immunity. Together, these findings indicate that sex differences in the aging brain are expressed at the level of capillary flow regulation and regional tissue programs rather than through bulk cerebral blood flow alone, and that elevated blood flow in females can mask, rather than reflect, adequate tissue oxygenation.
