## Supplementary material for "Sex shapes capillary flows and oxygen extraction in the middle-aged mouse brain": Statistical analysis tables

### Sheet: Figure_Barnes
	Procedure	Measurement	Group	Mean	SEM	N = mice	Statistical test	Comparison F Vs. M per month	Values and adjusted p-value
	Barnes Maze	Errors	Female-13months	44.3333	9.21078	12	LMM + emmeans (Benjamini-Hochber adjusted)	M13, F vs. M	**df(57.21), t = 2.134, Est. 20.5230 ± 9.617, p = 0.0371, d = 1.250**
			Female-14months	63.5455	8.97609	11		M14, F vs. M	**df(59.96), t = 2.641, Est. 26.4774 ± 10.026, p = 0.0105, d = 1.613**
			Female-15months	58	5.76983	11		M15, F vs. M	df(57.30), t = 1.613, Est. 15.4309 ± 9.564, p = 0.1121, d = 0.940
			Male-13months	25.3	4.34115	10
			Male-14months	37	4.41902	9
			Male-15months	40.4545	5.47783	11
								Female-13months_Vs_14months	**df(45.23), t = -2.529, Est. -18.4336 ± 7.289, p = 0.0450, d = -1.123**
								Female-13months_Vs_15months	df(45.23), t = -1.768, Est. -12.8882 ± 7.289, p = 0.1257, d = -0.785
								Female-14months_Vs_15months	df(43.80), t = 0.753, Est. 5.5455 ± 7.367, p = 0.4557, d = 0.338
								Male-13months_Vs_14months	df(45.51), t = -1.552, Est. -12.4793 ± 8.040, p = 0.1913, d = -0.760
								Male-13months_Vs_15months	df(52.03), t = -2.249, Est. -17.9803 ± 7.994, p = 0.0862, d = -1.095
								Male-14months_Vs_15months	df(50.13), t = -0.676, Est. -5.5011 ± 8.134, p = 0.5020, d = -0.335
	Barnes Maze	Time in Goal	Female-13months	43.9004	6.48838	11	LMM + emmeans (Benjamini-Hochber adjusted)	M13, F vs. M	df(69.60), t = 0.831, Est. 4.6666 ± 5.613, p = 0.4086, d = 0.387
			Female-14months	39.2298	3.27832	11		M14, F vs. M	df(69.60), t = 0.191, Est. 1.1027 ± 5.779, p = 0.8492, d = 0.092
			Female-15months	42.1968	3.01633	11		M15, F vs. M	df(69.59), t = -0.229, Est. -1.2549 ± 5.474, p = 0.8193, d = -0.104
			Male-13months	39.2799	3.51738	10
			Male-14months	38.209	2.55948	9
			Male-15months	43.4422	2.91922	11
								Female-13months_Vs_14months	df(47.25), t = 0.857, Est. 4.6429 ± 5.418, p = 0.3958, d = 0.385
								Female-13months_Vs_15months	df(47.25), t = 0.309, Est. 1.6758 ± 5.418, p = 0.7585, d = 0.139
								Female-14months_Vs_15months	df(44.27), t = -0.549, Est. -2.9671 ± 5.400, p = 0.5854, d = -0.246
								Male-13months_Vs_14months	df(46.01), t = 0.185, Est. 1.0789 ± 5.828, p = 0.8540, d = 0.090
								Male-13months_Vs_15months	df(52.36), t = -0.762, Est. -4.2458 ± 5.573, p = 0.4495, d = -0.353
								Male-14months_Vs_15months	df(51.01), t = -0.929, Est. -5.3247 ± 5.729, p = 0.3570, d = -0.442
	Barnes Maze	Time in EntryZone	Female-13months	19.3611	5.04524	12	LMM + emmeans (Benjamini-Hochber adjusted)	M13, F vs. M	df(58.00), t = 1.589, Est. 6.3564 ± 4.000, p = 0.1175, d = 0.680
			Female-14months	11.0841	1.23864	11		M14, F vs. M	df(58.00), t = -0.067, Est. -0.2799 ± 4.199, p = 0.9471, d = -0.030
			Female-15months	14.6363	2.1446	11		M15, F vs. M	df(58.00), t = 0.484, Est. 1.9262 ± 3.984, p = 0.6305, d = 0.206
			Male-13months	13.0048	2.47962	10
			Male-14months	11.364	1.40701	9
			Male-15months	12.7102	1.736	11
								Female-13months_Vs_14months	**df(58.00), t = 2.123, Est. 8.2771 ± 3.900, p = 0.0381, d = 0.886**
								Female-13months_Vs_15months	df(58.00), t = 1.212, Est. 4.7248 ± 3.900, p = 0.2306, d = 0.506
								Female-14months_Vs_15months	df(58.00), t = -0.892, Est. -3.5522 ± 3.984, p = 0.3762, d = -0.380
								Male-13months_Vs_14months	df(58.00), t = 0.382, Est. 1.6408 ± 4.292, p = 0.7037, d = 0.176
								Male-13months_Vs_15months	df(58.00), t = 0.072, Est. 0.2946 ± 4.082, p = 0.9427, d = 0.032
								Male-14months_Vs_15months	df(58.00), t = -0.321, Est. -1.3462 ± 4.199, p = 0.7497, d = -0.144
	Barnes Maze	LatencytoEntryZone	Female-13months	16.088	2.84981	12	LMM + emmeans (Benjamini-Hochber adjusted)	M13, F vs. M	**df(68.39), t = -2.859, Est. -16.6741 ± 5.833, p = 0.0056, d = -1.373**
			Female-14months	18.7755	2.58656	11		M14, F vs. M	df(68.40), t = 0.209, Est. 1.2405 ± 5.948, p = 0.8354, d = 0.102
			Female-15months	10.2368	2.50646	11		M15, F vs. M	df(68.40), t = -0.970, Est. -5.6045 ± 5.780, p = 0.3357, d = -0.462
			Male-13months	38.398	9.61894	10
			Male-14months	15.6526	3.02806	9
			Male-15months	15.9391	3.14402	11
								Female-13months_Vs_14months	df(44.58), t = -0.502, Est. -2.6875 ± 5.348, p = 0.6178, d = -0.221
								Female-13months_Vs_15months	df(44.58), t = 1.094, Est. 5.8512 ± 5.348, p = 0.2798, d = 0.482
								Female-14months_Vs_15months	df(43.12), t = 1.567, Est. 8.5387 ± 5.451, p = 0.1245, d = 0.703
								Male-13months_Vs_14months	**df(46.74), t = 2.511, Est. 15.2271 ± 6.065, p = 0.0156, d = 1.254**
								Male-13months_Vs_15months	**df(55.68), t = 2.826, Est. 16.9208 ± 5.988, p = 0.0065, d = 1.393**
								Male-14months_Vs_15months	df(52.11), t = 0.284, Est. 1.6936 ± 5.956, p = 0.7772, d = 0.139
	Barnes Maze	Distance	Female-13months	1158.61	131.774	12	LMM + emmeans (Benjamini-Hochber adjusted)	M13, F vs. M	df(69.28), t = 0.954, Est. 129.0397 ± 135.196, p = 0.3432, d = 0.458
			Female-14months	1555.81	79.7754	11		M14, F vs. M	**df(69.63), t = 2.650, Est. 376.6737 ± 142.130, p = 0.0099, d = 1.338**
			Female-15months	1404.43	66.747	11		M15, F vs. M	df(69.37), t = 1.134, Est. 152.6619 ± 134.650, p = 0.2608, d = 0.542
			Male-13months	1032.91	113.619	10
			Male-14months	1178.04	85.1099	9
			Male-15months	1242.92	74.1182	11
								Female-13months_Vs_14months	**df(46.32), t = -3.195, Est. -396.2005 ± 123.993, p = 0.0025, d = -1.407**
								Female-13months_Vs_15months	df(46.32), t = -1.974, Est. -244.8167 ± 123.993, p = 0.0543, d = -0.869
								Female-14months_Vs_15months	df(44.79), t = 1.200, Est. 151.3838 ± 126.196, p = 0.2366, d = 0.538
								Male-13months_Vs_14months	df(46.63), t = -1.088, Est. -148.5665 ± 136.588, p = 0.2823, d = -0.528
								Male-13months_Vs_15months	df(53.39), t = -1.678, Est. -221.1944 ± 131.859, p = 0.0993, d = -0.785
								Male-14months_Vs_15months	df(51.82), t = -0.537, Est. -72.6280 ± 135.258, p = 0.5936, d = -0.258
	Barnes Maze	Velocity	Female-13months	6.44504	0.73317	12	LMM + emmeans (Benjamini-Hochber adjusted)	M13, F vs. M	df(69.48), t = 0.953, Est. 0.7149 ± 0.750, p = 0.3438, d = 0.455
			Female-14months	8.71307	0.433387	11		M14, F vs. M	**df(69.78), t = 2.737, Est. 2.1586 ± 0.789, p = 0.0079, d = 1.374**
			Female-15months	7.82155	0.372969	11		M15, F vs. M	df(69.56), t = 1.149, Est. 0.8582 ± 0.747, p = 0.2545, d = 0.546
			Male-13months	5.747	0.629793	10
			Male-14months	6.54877	0.473349	9
			Male-15months	6.9181	0.412829	11
								Female-13months_Vs_14months	**df(46.36), t = -3.273, Est. -2.2629 ± 0.691, p = 0.0020, d = -1.441**
								Female-13months_Vs_15months	df(46.36), t = -1.984, Est. -1.3713 ± 0.691, p = 0.0532, d = -0.873
								Female-14months_Vs_15months	df(44.84), t = 1.267, Est. 0.8915 ± 0.704, p = 0.2118, d = 0.568
								Male-13months_Vs_14months	df(46.67), t = -1.076, Est. -0.8192 ± 0.762, p = 0.2876, d = -0.522
								Male-13months_Vs_15months	df(53.40), t = -1.672, Est. -1.2280 ± 0.734, p = 0.1004, d = -0.782
								Male-14months_Vs_15months	df(51.85), t = -0.543, Est. -0.4088 ± 0.754, p = 0.5898, d = -0.260
	Barnes Maze	Immobile	Female-13months	6.44504	0.73317	12	LMM + emmeans (Benjamini-Hochber adjusted)	M13, F vs. M	df(58.00), t = -1.664, Est. -8.9413 ± 5.375, p = 0.1016, d = -0.712
			Female-14months	8.71307	0.433387	11		M14, F vs. M	**df(58.00), t = -2.407, Est. -13.5795 ± 5.642, p = 0.0193, d = -1.082**
			Female-15months	7.82155	0.372969	11		M15, F vs. M	df(58.00), t = -1.461, Est. -7.8177 ± 5.353, p = 0.1495, d = -0.623
			Male-13months	5.747	0.629793	10
			Male-14months	6.54877	0.473349	9
			Male-15months	6.9181	0.412829	11
								Female-13months_Vs_14months	**df(58.00), t = 2.338, Est. 12.2510 ± 5.240, p = 0.0229, d = 0.976**
								Female-13months_Vs_15months	df(58.00), t = 1.558, Est. 8.1624 ± 5.240, p = 0.1247, d = 0.650
								Female-14months_Vs_15months	df(58.00), t = -0.764, Est. -4.0887 ± 5.353, p = 0.4480, d = -0.326
								Male-13months_Vs_14months	df(58.00), t = 1.320, Est. 7.6128 ± 5.768, p = 0.1920, d = 0.606
								Male-13months_Vs_15months	df(58.00), t = 1.693, Est. 9.2859 ± 5.485, p = 0.0958, d = 0.740
								Male-14months_Vs_15months	df(58.00), t = 0.297, Est. 1.6731 ± 5.642, p = 0.7679, d = 0.133

### Sheet: LSCI
	Panel	Procedure	Measurement	Group	Area	Month	N-value	Mean	SEM		Statistical test	Area	Comparison F Vs. M per month	Values and adjusted p-value	Comparison Sex per month	Sex	Area	Values and adjusted p-value
	d	LSCI	HR	Female		13th	11	622.579	33.3982		LM + emmeans (Benjamini-Hochber adjusted)	NA	F vs. M, 13th	f(34.19), t = -0.440, Est. -17.6137 ± 40.027, p = 0.6627, d = -0.337	13th vs. 14th	Female	NA	df(33.02), t = 0.004, Est. 0.0930 ± 24.822, p = 0.9970, d = 0.002
				Female		14th	10	635.862	26.9044			NA	F vs. M, 14th	df(42.24), t = -0.978, Est. -44.1543 ± 45.168, p = 0.3339, d = -0.846	13th vs. 15th	Female	NA	df(33.92), t = -0.624, Est. -16.8420 ± 26.996, p = 0.8232, d = -0.323
				Female		15th	8	657.95	40.3664			NA	F vs. M, 15th	df(44.20), t = -0.603, Est. -27.9730 ± 46.398, p = 0.5497, d = -0.536	14th vs. 15th	Female	NA	df(34.59), t = -0.605, Est. -16.9350 ± 27.969, p = 0.8232, d = -0.324
				Male		13th	8	640.192	9.96849			NA			13th vs. 14th	Male	NA	df(36.99), t = -0.767, Est. -26.4475 ± 34.466, p = 0.6716, d = -0.507
				Male		14th	5	674.112	11.2796			NA			13th vs. 15th	Male	NA	df(36.99), t = -0.789, Est. -27.2013 ± 34.466, p = 0.6716, d = -0.521
				Male		15th	5	674.866	10.3178			NA			14th vs. 15th	Male	NA	df(32.61), t = -0.021, Est. -0.7538 ± 35.572, p = 0.9832, d = -0.014
	e	LSCI	BFI	Female	13th	artery	11	59.3141	5.0548		LMM + emmeans (Benjamini-Hochber adjusted)	Arteries	F vs. M, 13th	df(37.46), t = -1.806, Est. -13.7260 ± 7.599, p = 0.0789, d = -1.276	13th vs. 14th	Female	Arteries	df(33.06), t = -0.390, Est. -1.9922 ± 5.103, p = 0.6988, d = -0.185
				Female	13th	parenquima	11	34.7837	2.20561			Arteries	F vs. M, 14th	df(45.13), t = 0.283, Est. 2.4615 ± 8.691, p = 0.7783, d = 0.229	13th vs. 15th	Female	Arteries	df(34.17), t = -0.833, Est. -4.6184 ± 5.544, p = 0.6988, d = -0.429
				Female	13th	vein	11	59.2468	6.58103			Arteries	F vs. M, 15th	df(46.95), t = 0.290, Est. 2.6004 ± 8.957, p = 0.7728, d = 0.242	14th vs. 15th	Female	Arteries	df(34.98), t = -0.458, Est. -2.6262 ± 5.738, p = 0.6988, d = -0.244
				Female	14th	artery	10	61.2126	7.07232			Parenchyma	F vs. M, 13th	df(52.06), t = -0.104, Est. -0.3797 ± 3.638, p = 0.9173, d = -0.056	13th vs. 14th	Female	Parenchyma	df(34.23), t = 0.517, Est. 1.6532 ± 3.199, p = 0.9830, d = 0.244
				Female	14th	parenquima	10	33.174	1.44035			Parenchyma	F vs. M, 14th	df(53.12), t = 0.468, Est. 2.0193 ± 4.319, p = 0.6420, d = 0.297	13th vs. 15th	Female	Parenchyma	df(36.60), t = 0.021, Est. 0.0739 ± 3.444, p = 0.9830, d = 0.011
				Female	14th	vein	10	53.8303	2.42648			Parenchyma	F vs. M, 15th	df(53.39), t = -0.377, Est. -1.7001 ± 4.503, p = 0.7073, d = -0.250	14th vs. 15th	Female	Parenchyma	df(38.13), t = -0.446, Est. -1.5794 ± 3.540, p = 0.9830, d = -0.233
				Female	15th	artery	8	67.0374	3.99902			Veins	F vs. M, 13th	df(48.72), t = 0.081, Est. 0.7200 ± 8.910, p = 0.9359, d = 0.046	13th vs. 14th	Female	Veins	df(33.81), t = 0.786, Est. 5.7884 ± 7.363, p = 0.6559, d = 0.371
				Female	15th	parenquima	8	34.4851	3.26503			Veins	F vs. M, 14th	df(51.70), t = -0.513, Est. -5.3967 ± 10.518, p = 0.6101, d = -0.346	13th vs. 15th	Female	Veins	df(35.78), t = -0.235, Est. -1.8720 ± 7.953, p = 0.8153, d = -0.120
				Female	15th	vein	8	60.5434	6.68115			Veins	F vs. M, 15th	df(52.41), t = -0.706, Est. -7.7251 ± 10.939, p = 0.4832, d = -0.496	14th vs. 15th	Female	Veins	df(37.11), t = -0.935, Est. -7.6604 ± 8.196, p = 0.6559, d = -0.491
				Male	13th	artery	8	73.0401	5.9111						13th vs. 14th	Male	Arteries	df(37.52), t = 2.017, Est. 14.1954 ± 7.039, p = 0.1528, d = 1.320
				Male	13th	parenquima	8	35.1635	3.5372						13th vs. 15th	Male	Arteries	df(37.52), t = 1.663, Est. 11.7080 ± 7.039, p = 0.1569, d = 1.089
				Male	13th	vein	8	58.5268	5.77093						14th vs. 15th	Male	Arteries	df(32.57), t = -0.340, Est. -2.4874 ± 7.317, p = 0.7361, d = -0.231
				Male	14th	artery	5	57.3455	5.79973						13th vs. 14th	Male	Parenchyma	df(39.56), t = 0.953, Est. 4.0522 ± 4.253, p = 0.5197, d = 0.597
				Male	14th	parenquima	5	30.8542	1.02858						13th vs. 15th	Male	Parenchyma	df(39.56), t = -0.293, Est. -1.2465 ± 4.253, p = 0.7710, d = -0.184
				Male	14th	vein	5	57.8587	6.22707						14th vs. 15th	Male	Parenchyma	df(33.22), t = -1.150, Est. -5.2987 ± 4.606, p = 0.5197, d = -0.780
				Male	15th	artery	5	59.8329	4.22266						13th vs. 14th	Male	Veins	df(39.18), t = -0.033, Est. -0.3283 ± 9.898, p = 0.9737, d = -0.021
				Male	15th	parenquima	5	36.1529	4.83911						13th vs. 15th	Male	Veins	df(39.18), t = -1.042, Est. -10.3170 ± 9.898, p = 0.5283, d = -0.662
				Male	15th	vein	5	67.8474	15.2338						14th vs. 15th	Male	Veins	df(32.96), t = -0.944, Est. -9.9887 ± 10.585, p = 0.5283, d = -0.641
	f	LSCI	PI	Female	13th	artery	11	0.14256	0.00936378		LMM + emmeans (Benjamini-Hochber adjusted)	Arteries	F vs. M, 13th	**df(35.51), t = -3.305, Est. -0.0362 ± 0.011, p = 0.0022, d = -2.442**	13th vs. 14th	Female	Arteries	df(33.08), t = -0.315, Est. -0.0022 ± 0.007, p = 0.7544, d = -0.150
				Female	13th	parenquima	11	0.119579	0.00310375			Arteries	F vs. M, 14th	df(43.46), t = -0.872, Est. -0.0108 ± 0.012, p = 0.3882, d = -0.731	13th vs. 15th	Female	Arteries	df(34.07), t = -1.687, Est. -0.0129 ± 0.008, p = 0.2793, d = -0.871
				Female	13th	vein	11	0.098435	0.00459075			Arteries	F vs. M, 15th	df(45.38), t = -1.214, Est. -0.0155 ± 0.013, p = 0.2310, d = -1.048	14th vs. 15th	Female	Arteries	df(34.80), t = -1.349, Est. -0.0107 ± 0.008, p = 0.2793, d = -0.722
				Female	14th	artery	10	0.143345	0.00791682			Parenchyma	F vs. M, 13th	**df(47.14), t = -2.794, Est. -0.0166 ± 0.006, p = 0.0075, d = -1.641**	13th vs. 14th	Female	Parenchyma	df(33.66), t = 0.020, Est. 0.0001 ± 0.005, p = 0.9844, d = 0.009
				Female	14th	parenquima	10	0.11925	0.00328457			Parenchyma	F vs. M, 14th	df(50.98), t = -1.307, Est. -0.0091 ± 0.007, p = 0.1971, d = -0.904	13th vs. 15th	Female	Parenchyma	df(35.48), t = -1.319, Est. -0.0068 ± 0.005, p = 0.3045, d = -0.674
				Female	14th	vein	10	0.0960678	0.00508428			Parenchyma	F vs. M, 15th	df(51.88), t = -1.278, Est. -0.0093 ± 0.007, p = 0.2071, d = -0.917	14th vs. 15th	Female	Parenchyma	df(36.73), t = -1.296, Est. -0.0069 ± 0.005, p = 0.3045, d = -0.683
				Female	15th	artery	8	0.163321	0.00584514			Veins	F vs. M, 13th	**df(46.95), t = -2.241, Est. -0.0200 ± 0.009, p = 0.0298, d = -1.320**	13th vs. 14th	Female	Veins	df(33.69), t = 0.272, Est. 0.0020 ± 0.007, p = 0.7874, d = 0.129
				Female	15th	parenquima	8	0.12715	0.00448855			Veins	F vs. M, 14th	df(50.87), t = -1.462, Est. -0.0154 ± 0.011, p = 0.1499, d = -1.013	13th vs. 15th	Female	Veins	df(35.50), t = -1.392, Est. -0.0108 ± 0.008, p = 0.2587, d = -0.712
				Female	15th	vein	8	0.111243	0.00928351			Veins	F vs. M, 15th	df(51.79), t = -0.293, Est. -0.0032 ± 0.011, p = 0.7706, d = -0.211	14th vs. 15th	Female	Veins	df(36.75), t = -1.594, Est. -0.0128 ± 0.008, p = 0.2587, d = -0.841
				Male	13th	artery	8	0.178764	0.00717481						13th vs. 14th	Male	Arteries	df(37.27), t = 2.372, Est. 0.0231 ± 0.010, p = 0.0689, d = 1.561
				Male	13th	parenquima	8	0.13614	0.00658706						13th vs. 15th	Male	Arteries	df(37.27), t = 0.794, Est. 0.0077 ± 0.010, p = 0.4320, d = 0.523
				Male	13th	vein	8	0.118465	0.00699792						14th vs. 15th	Male	Arteries	df(32.64), t = -1.524, Est. -0.0154 ± 0.010, p = 0.2058, d = -1.038
				Male	14th	artery	5	0.155039	0.00515324						13th vs. 14th	Male	Parenchyma	df(38.98), t = 1.171, Est. 0.0075 ± 0.006, p = 0.4681, d = 0.747
				Male	14th	parenquima	5	0.129564	0.00257404						13th vs. 15th	Male	Parenchyma	df(38.98), t = 0.078, Est. 0.0005 ± 0.006, p = 0.9383, d = 0.050
				Male	14th	vein	5	0.114057	0.00326846						14th vs. 15th	Male	Parenchyma	df(32.87), t = -1.027, Est. -0.0070 ± 0.007, p = 0.4681, d = -0.697
				Male	15th	artery	5	0.170428	0.00869518						13th vs. 14th	Male	Veins	df(39.01), t = 0.682, Est. 0.0066 ± 0.010, p = 0.8069, d = 0.436
				Male	15th	parenquima	5	0.136601	0.00699747						13th vs. 15th	Male	Veins	df(39.01), t = 0.621, Est. 0.0060 ± 0.010, p = 0.8069, d = 0.397
				Male	15th	vein	5	0.114647	0.0116035						14th vs. 15th	Male	Veins	df(32.91), t = -0.057, Est. -0.0006 ± 0.010, p = 0.9547, d = -0.039
	d	LSCI	RI	Female	13th	artery	11	0.134	0.008		LMM + emmeans (Benjamini-Hochber adjusted)	Arteries	F vs. M, 13th	**df(35.48), t = -3.321, Est. -0.0316 ± 0.010, p = 0.0021, d = -2.456**	13th vs. 14th	Female	Arteries	df(33.08), t = -0.382, Est. -0.0023 ± 0.006, p = 0.7052, d = -0.181
				Female	13th	parenquima	11	0.114	0.003			Arteries	F vs. M, 14th	df(43.44), t = -0.872, Est. -0.0094 ± 0.011, p = 0.3880, d = -0.732	13th vs. 15th	Female	Arteries	df(34.06), t = -1.717, Est. -0.0114 ± 0.007, p = 0.2850, d = -0.887
				Female	13th	vein	11	0.094	0.004			Arteries	F vs. M, 15th	df(45.36), t = -1.238, Est. -0.0138 ± 0.011, p = 0.2219, d = -1.070	14th vs. 15th	Female	Arteries	df(34.79), t = -1.319, Est. -0.0091 ± 0.007, p = 0.2936, d = -0.706
				Female	14th	artery	10	0.135	0.007			Parenchyma	F vs. M, 13th	**df(47.09), t = -2.776, Est. -0.0147 ± 0.005, p = 0.0079, d = -1.633**	13th vs. 14th	Female	Parenchyma	df(33.65), t = -0.010, Est. -0.0000 ± 0.004, p = 0.9921, d = -0.005
				Female	14th	parenquima	10	0.114	0.003			Parenchyma	F vs. M, 14th	df(50.96), t = -1.314, Est. -0.0082 ± 0.006, p = 0.1946, d = -0.909	13th vs. 15th	Female	Parenchyma	df(35.47), t = -1.314, Est. -0.0061 ± 0.005, p = 0.3206, d = -0.672
				Female	14th	vein	10	0.092	0.005			Parenchyma	F vs. M, 15th	df(51.86), t = -1.309, Est. -0.0085 ± 0.006, p = 0.1963, d = -0.941	14th vs. 15th	Female	Parenchyma	df(36.72), t = -1.265, Est. -0.0060 ± 0.005, p = 0.3206, d = -0.667
				Female	15th	artery	8	0.152	0.005			Veins	F vs. M, 13th	**df(46.57), t = -2.225, Est. -0.0181 ± 0.008, p = 0.0310, d = -1.318**	13th vs. 14th	Female	Veins	df(33.67), t = 0.268, Est. 0.0017 ± 0.006, p = 0.7901, d = 0.127
				Female	15th	parenquima	8	0.12	0.004			Veins	F vs. M, 14th	df(50.69), t = -1.461, Est. -0.0140 ± 0.010, p = 0.1503, d = -1.017	13th vs. 15th	Female	Veins	df(35.45), t = -1.365, Est. -0.0096 ± 0.007, p = 0.2711, d = -0.699
				Female	15th	vein	8	0.106	0.008			Veins	F vs. M, 15th	df(51.65), t = -0.309, Est. -0.0031 ± 0.010, p = 0.7585, d = -0.224	14th vs. 15th	Female	Veins	df(36.67), t = -1.564, Est. -0.0113 ± 0.007, p = 0.2711, d = -0.826
				Male	13th	artery	8	0.165	0.006						13th vs. 14th	Male	Arteries	df(37.26), t = 2.344, Est. 0.0199 ± 0.008, p = 0.0736, d = 1.542
				Male	13th	parenquima	8	0.128	0.006						13th vs. 15th	Male	Arteries	df(37.26), t = 0.759, Est. 0.0064 ± 0.008, p = 0.4529, d = 0.499
				Male	13th	vein	8	0.112	0.006						14th vs. 15th	Male	Arteries	df(32.63), t = -1.531, Est. -0.0134 ± 0.009, p = 0.2029, d = -1.043
				Male	14th	artery	5	0.145	0.005						13th vs. 14th	Male	Parenchyma	df(38.97), t = 1.126, Est. 0.0065 ± 0.006, p = 0.4668, d = 0.719
				Male	14th	parenquima	5	0.123	0.002						13th vs. 15th	Male	Parenchyma	df(38.97), t = 0.031, Est. 0.0002 ± 0.006, p = 0.9751, d = 0.020
				Male	14th	vein	5	0.109	0.003						14th vs. 15th	Male	Parenchyma	df(32.86), t = -1.029, Est. -0.0063 ± 0.006, p = 0.4668, d = -0.699
				Male	15th	artery	5	0.158	0.008						13th vs. 14th	Male	Veins	df(38.96), t = 0.669, Est. 0.0059 ± 0.009, p = 0.8086, d = 0.428
				Male	15th	parenquima	5	0.129	0.006						13th vs. 15th	Male	Veins	df(38.96), t = 0.620, Est. 0.0054 ± 0.009, p = 0.8086, d = 0.396
				Male	15th	vein	5	0.109	0.011						14th vs. 15th	Male	Veins	df(32.89), t = -0.047, Est. -0.0004 ± 0.009, p = 0.9630, d = -0.032

### Sheet: MRI
Figure 3. In vivo and Ex vivo MRI
	Cortical cerebral blood flow (CBF) estimates obtained by pCASL MRI
	Two timepoints labeled "1st" and "3rd" for consistency with rest of study
		n-value	Mean CBF 1st time point (ml/100g/min)	Std CBF 1st time point (ml/100g/min)	Mean CBF 3rd time point (ml/100g/min)	Std CBF 3rd time point (ml/100g/min)
	Females	8	118.53	40.89	148.49	52.68
	Males	12	118.14	37.05	139.31	49.65
			All tests were permutation tests performed on pooled data from all group subjects. Tests were based on 100000 permutations in all cases. Reported p-values are uncorrected (only one parameter tested)
Panel	Procedure	Measurement	Group	Area	Month	N-value	Mean	SDM		Statistical test	Comparison F Vs. M per month	p-value
b	pCASL MRI	CBF	Female	Cortex	13th	12	118.53	40.89
			Female	Cortex	15th	12	148.49	52.68		Permutation tests based on 100000 permutations in all cases. T-test of means	F 13th Vs. M 13th	0.8951
c	pCASL MRI	CBF	Male	Cortex	13th	8	118.14	37.05
			Male	Cortex	15th	8	139.31	49.65		Permutation tests based on 100000 permutations in all cases. T-test of means	F 15th Vs. M 15th	0.0228
Panel	Procedure	Measurement	Group	Area	Month	N-value	Mean	SDM		Statistical test	Comparison F Vs. M	Values and adjusted p-value
e	Ex vivo MRI	Volume	Female	Left - White Matter	15th	4	8.59633	0.20096		LMM	Left hemisphere F vs. M	df(10.81), t = -1.586, Est. -0.5468 ± 0.345, p = 0.1416, d = -1.723
			Female	Right - White Matter	15th	4	8.60745	0.158808			Right hemisphere F vs. M	df(10.81), t = -1.135, Est. -0.3913 ± 0.345, p = 0.2810, d = -1.233
			Female	Whole - White Matter	15th	4	17.1186	0.355993			Whole brain F vs. M	**df(10.81), t = -2.372, Est. -0.8181 ± 0.345, p = 0.0374, d = -2.577**
			Male	Left - White Matter	15th	4	9.14307	0.137854
			Male	Right - White Matter	15th	4	8.99878	0.172365
			Male	Whole - White Matter	15th	4	17.9367	0.340125
f	Ex vivo MRI	Volume	Female	Whole - Somatosensory	15th	4	8.21867	0.279648				df(6.00), t = -0.105, Est. -0.0399 ± 0.379, p = 0.9195, d = -43.135
			Male	Whole - Somatosensory	15th	4	8.2595	0.255473
g	Ex vivo MRI	Volume	Female	Left - Hippocampus	15th	4	11.7276	0.365296		LMM	Left hemisphere F vs. M	df(8.22), t = 0.121, Est. 0.0790 ± 0.654, p = 0.9068, d = 0.179
			Female	Right - Hippocampus	15th	4	12.3321	0.322638			Right hemisphere F vs. M	df(8.22), t = 0.800, Est. 0.5236 ± 0.654, p = 0.4460, d = 1.184
			Female	Whole - Hippocampus	15th	4	24.0265	0.703068			Whole brain F vs. M	df(8.22), t = 0.818, Est. 0.5348 ± 0.654, p = 0.4367, d = 1.209
			Male	Left - Hippocampus	15th	4	11.6486	0.237339
			Male	Right - Hippocampus	15th	4	11.8085	0.404113
			Male	Whole - Hippocampus	15th	4	23.4916	0.576576
CaudoPutamen
	Ex vivo MRI	Volume	Female	Left - CP	15th	4	7.0127	0.160459		LMM	Left hemisphere F vs. M	df(8.42), t = 0.185, Est. 0.0448 ± 0.243, p = 0.8580, d = 0.263
			Female	Right - CP	15th	4	6.8748	0.0608853			Right hemisphere F vs. M	df(8.42), t = -0.814, Est. -0.1978 ± 0.243, p = 0.4378, d = -1.161
			Female	Whole - CP	15th	4	13.887	0.219291			Whole brain F vs. M	df(8.42), t = -0.727, Est. -0.1765 ± 0.243, p = 0.4870, d = -1.036
			Male	Left - CP	15th	4	6.96788	0.155409
			Male	Right - CP	15th	4	7.07263	0.112855
			Male	Whole - CP	15th	4	14.0635	0.250168
Thalamus
	Ex vivo MRI	Volume	Female	Left - CP	15th	4	5.3624	0.137578		LMM	Left hemisphere F vs. M	df(8.42), t = 0.185, Est. 0.0448 ± 0.243, p = 0.8580, d = 0.263
			Female	Right - CP	15th	4	5.3869	0.132219			Right hemisphere F vs. M	df(8.42), t = -0.814, Est. -0.1978 ± 0.243, p = 0.4378, d = -1.161
			Female	Whole - CP	15th	4	10.7286	0.268842			Whole brain F vs. M	df(8.42), t = -0.727, Est. -0.1765 ± 0.243, p = 0.4870, d = -1.036
			Male	Left - CP	15th	4	5.49123	0.161026
			Male	Right - CP	15th	4	5.27495	0.152461
			Male	Whole - CP	15th	4	10.7888	0.221441

### Sheet: PIalDiameter
	Panel	Procedure	Measurement	Group	Mice	Vessel Type	Nr. vessel	N-val (2 scans per vessel)	Mean	SEM		Statistical test	Comparison per Sex	Values and adjusted p-value
		TPM	Arterial diameter	Female	8	Diving	19	38	18.8648	1.29408		LM + emmeans (Benjamini-Hochber adjusted)	Pial vessels – F Vs. M	df(22.30), t = 1.214, Est. 3.9752 ± 3.276, p = 0.2376, d = 2.192
				Female	8	Pial	16	32	22.9732	1.55287			Diving vessels – F Vs. M	df(28.24), t = 0.370, Est. 1.3030 ± 3.521, p = 0.7141, d = 0.719
				Male	5	Diving	9	18	14.935	0.736207
				Male	5	Pial	11	22	21.8205	1.11559
		TPM	Arterial diameter COV	Female	8	Diving	19	38	0.0773002	0.00819756		LM + emmeans (Benjamini-Hochber adjusted)	Pial vessels – F Vs. M	df(31.20), t = 1.005, Est. 0.0235 ± 0.023, p = 0.3228, d = 0.924
				Female	8	Pial	16	32	0.0806431	0.0176486			Diving vessels – F Vs. M	df(39.82), t = 1.655, Est. 0.0436 ± 0.026, p = 0.1058, d = 1.713
				Male	5	Diving	9	18	0.0544082	0.00417293
				Male	5	Pial	11	22	0.0331795	0.00271871
		TPM	Veins diameter	Female	8	Diving	11	22	19.4768	0.754223		LM + emmeans (Benjamini-Hochber adjusted)	Pial vessels – F Vs. M	df(24.33), t = 1.495, Est. 3.9097 ± 2.615, p = 0.1478, d = 2.187
				Female	8	Pial	25	50	28.5353	2.64489			Diving vessels – F Vs. M	df(50.53), t = 0.962, Est. 3.4851 ± 3.623, p = 0.3407, d = 1.950
				Male	5	Diving	17	24	15.474	0.561164
				Male	5	Pial	12	33	24.8567	2.37908
		TPM	Veins diameter COV	Female	8	Diving	11	22	0.0613778	0.00584715		LM + emmeans (Benjamini-Hochber adjusted)	Pial vessels – F Vs. M	df(16.98), t = 0.074, Est. 0.0019 ± 0.025, p = 0.9420, d = 0.107
				Female	8	Pial	25	50	0.0538195	0.00973017			Diving vessels – F Vs. M	df(26.44), t = 0.852, Est. 0.0241 ± 0.028, p = 0.4017, d = 1.390
				Male	5	Diving	17	24	0.0601809	0.0116318
				Male	5	Pial	12	33	0.0336764	0.00577016
							55
							65
							120

### Sheet: PO2
	Panel	Procedure	Measurement	Group	Vessel	Mean	SEM	N =	Statistical test	Comparison F Vs. M per month	Values and adjusted p-value
	b	2PM + PLIM	PO2	Female-15 months	Pial Arerties	74.4227	1.89275	46	LMM + emmeans (Benjamini-Hochber adjusted)	F vs. M - Pial	df(20.95), t = 1.025, Est. 5.4897 ± 5.355, p = 0.3170, d = 0.668
				Female-15 months	Diving Arteries	68.6272	1.80415	46		F vs. M - Diving	df(21.69), t = 0.275, Est. 1.4960 ± 5.447, p = 0.7862, d = 0.182
				Male-15 months	Pial Arerties	70.9248	1.78955	15
				Male-15 months	Diving Arteries	69.3823	2.74908	19
	c	2PM + PLIM	SO2	Female-15 months	Pial Arerties	0.820193	0.0128131	30	LMM + emmeans (Benjamini-Hochber adjusted)	F vs. M - Pial	df(20.80), t = 0.813, Est. 0.0284 ± 0.035, p = 0.4254, d = 0.534
				Female-15 months	Diving Arteries	0.782476	0.0126006	46		F vs. M - Diving	df(21.54), t = 0.028, Est. 0.0010 ± 0.035, p = 0.9779, d = 0.019
				Male-15 months	Pial Arerties	0.8087	0.009549	15
				Male-15 months	Diving Arteries	0.789752	0.0169996	19
	d	2PM + PLIM	PO2	Female-15 months	Pial Veins	45.161	2.25475	20	LMM + emmeans (Benjamini-Hochber adjusted)	F vs. M - Pial	**df(23.55), t = 3.875, Est. 14.1739 ± 3.658, p = 0.0007, d = 2.337**
				Female-15 months	Diving Veins	43.2959	1.0909	56		F vs. M - Diving	**df(17.91), t = 2.977, Est. 10.1853 ± 3.421, p = 0.0081, d = 1.679**
				Male-15 months	Pial Veins	33.7754	1.58111	20
				Male-15 months	Diving Veins	34.0849	1.092	31
	e	2PM + PLIM	SO2	Female-15 months	Pial Veins	0.555762	0.0299178	20	LMM + emmeans (Benjamini-Hochber adjusted)	F vs. M - Pial	**df(22.90), t = 3.777, Est. 0.2028 ± 0.054, p = 0.0010, d = 2.352**
				Female-15 months	Diving Veins	0.53479	0.0146063	56		F vs. M - Diving	**df(17.68), t = 3.143, Est. 0.1585 ± 0.050, p = 0.0057, d = 1.838**
				Male-15 months	Pial Veins	0.383588	0.0267419	20
				Male-15 months	Diving Veins	0.390448	0.0189891	31
	f	2PM + PLIM	OEF	Female-15 months	Pial Artery - Vein (Median)	0.313373	0.0547112	8	LMM + emmeans (Benjamini-Hochber adjusted)	F vs. M - Pial	**df(23.14), t = -3.596, Est. -0.2538 ± 0.071, p = 0.0015, d = -3.520**
				Female-15 months	Diving Artery - Vein (Median)	0.326147	0.0238386	17		F vs. M - Diving	**df(18.66), t = -2.216, Est. -0.1458 ± 0.066, p = 0.0394, d = -2.022**
				Male-15 months	Pial Artery - Vein (Median)	0.501029	0.0414284	9
				Male-15 months	Diving Artery - Vein (Median)	0.468801	0.0378618	9

### Sheet: BT
Panel	Procedure	Measurement	Group	Mean	SEM	N =	Statistical test	Comparison F Vs. M per month	Values and adjusted p-value
	Bolus Tracking - TPM	MTT	Female	0.529835	0.02337	65	LMM	F Vs. M	df(10.81), t = 0.149, Est. 0.0123 ± 0.082, p = 0.8839, d = 0.100
			Male	0.49305	0.0161278	73
	Bolus Tracking - TPM	CTH	Female	0.444081	0.026253	65	LMM	F Vs. M	df(11.42), t = 0.810, Est. 0.0804 ± 0.099, p = 0.4344, d = 0.939
			Male	0.328651	0.00879891	73
	Bolus Tracking - TPM	COV		0.888892	0.323147	65	LMM	F Vs. M	df(10.98), t = 0.941, Est. 0.1547 ± 0.164, p = 0.3671, d = 0.707
				0.724946	0.306495	73
TPM_MTT_CTH_model
Effect	Term	Estimate	SEM	statistic	df	p.value
fixed	(Intercept)	0.18561	0.0604557	3.07017	12.1212	0.00961229
fixed	mtt	0.446563	0.0587031	7.60713	130.323	4.94e-12
fixed	sexM	0.0612675	0.0936187	0.654437	13.6451	0.523709
fixed	mtt:sexM	-0.272784	0.103095	-2.64595	130.985	0.00914401
Sex	MTT.Trend	SEM	df	lower.CL	upper.CL
F	0.446563	0.0589636	130.324	0.329913	0.563212
M	0.173779	0.085262	131.281	0.00511341	0.342444
Mixed model predictions for CTH ~ MTT × sex
MTT	predicted	std.error	conf.low	conf.high	group
0	0.18561	0.0604557	0.0660222	0.305197	F
0.2	0.274922	0.0556124	0.164915	0.384929	F
0.4	0.364235	0.0529743	0.259446	0.469023	F
0.6	0.453547	0.0528724	0.34896	0.558134	F
0.8	0.54286	0.0553208	0.43343	0.65229	F
1	0.632172	0.0600082	0.51347	0.750874	F
0	0.246877	0.0714812	0.10548	0.388274	M
0.2	0.281633	0.0631753	0.156666	0.4066	M
0.4	0.316389	0.0587136	0.200247	0.43253	M
0.6	0.351144	0.058975	0.234486	0.467803	M
0.8	0.3859	0.0639016	0.259496	0.512304	M
1	0.420656	0.0725492	0.277146	0.564165	M

### Sheet: Immunohistochemistry
	Panel	Procedure	Measurement	Group	Region	Mean	SEM	N =	Nr. Cap.	Statistical test	Comparison F Vs. M per month	Values and adjusted p-value
		Immunohistochemitry - CD31	Diameter	Female	Cortex	4.24467	0.122049	5	240	Permutation Test	F Vs. M - Cortex	Cortex: diff. = -0.0176, p_perm = 0.9467, d = -0.076
				Female	Hippocampus	4.24151	0.0761888	5	280		F Vs. M - Hippocampus	Hippocampus: diff. = -0.0049, p_perm = 0.9668, d = -0.030
				Male	Cortex	4.26228	0.0802951	5	180
				Male	Hippocampus	4.24637	0.0758395	4	180
		Immunohistochemitry - CD31	Diameter - SD	Female	Cortex	0.882568	0.0650038	5	240	Permutation Test		Cortex: diff. = -0.0064 (F: 0.883, M: 0.889), p = 0.9446, d = -0.051
				Female	Hippocampus	0.945358	0.0540055	5	280			Hippocampus: diff. = 0.1501 (F: 0.945, M: 0.795), p = 0.1016, d = 1.274
				Male	Cortex	0.889002	0.0458978	5	180
				Male	Hippocampus	0.795233	0.0568861	4	180
		Immunohistochemitry - CD31	CD31 Coverage	Female	mSMS	3.62224	0.524662	5			F Vs. M - gSMS	diff. = 0.2757 (F: 3.993, M: 3.717), p = 0.8184, d = 0.184
				Female	gSMS	3.99288	0.863351	5			F Vs. M - Hippocampus	**diff. = -0.9331 (F: 1.787, M: 2.720), p = 0.0491, d = -1.470**
				Female	Hippocampus	1.78712	0.167348	5			F Vs. M - mSMS	diff. = -1.5304 (F: 3.622, M: 5.153), p = 0.2223, d = -0.928
				Male	mSMS	5.1526	1.06186	4
				Male	gSMS	3.71715	0.253549	4
				Male	Hippocampus	2.72025	0.433933	4
		Immunohistochemitry - GFAP	Vessel associated GFAP -Coverage	Female	mSMS	227.393	3.64181	5			F Vs. M - gSMS	diff. = 5.6561 (F: 42.339, M: 36.683), p = 0.2039, d = 0.944
				Female	gSMS	202.907	4.68503	5			F Vs. M - Hippocampus	diff. = 10.1959 (F: 50.998, M: 40.802), p = 0.2088, d = 0.960
				Female	Hippocampus	196.021	5.88519	5			F Vs. M - mSMS	diff. = 8.6368 (F: 67.823, M: 59.187), p = 0.0795, d = 1.411
				Male	mSMS	222.151	4.55553	4
				Male	gSMS	179.196	11.1385	4
				Male	Hippocampus	193.995	7.20845	4
		Immunohistochemitry - GFAP	Vessel associated GFAP - Intensity	Female	mSMS	67.8233	2.14046	5			F Vs. M - gSMS	diff. = 23.7107 (F: 202.907, M: 179.196), p = 0.0627, d = 1.429
				Female	gSMS	42.3393	3.11734	5			F Vs. M - Hippocampus	diff. = 2.0257 (F: 196.021, M: 193.995), p = 0.8442, d = 0.148
				Female	Hippocampus	50.9979	4.96214	5			F Vs. M - mSMS	diff. = 5.2417 (F: 227.393, M: 222.151), p = 0.3865, d = 0.612
				Male	mSMS	59.1865	3.7708	4
				Male	gSMS	36.6833	2.17445	4
				Male	Hippocampus	40.8021	4.97305	4
		Immunohistochemitry - GFAP	Non-Vessel associated GFAP -Coverage	Female	mSMS	25.1801	2.12867	5			F Vs. M - gSMS	diff. = 2.1739 (F: 14.682, M: 12.508), p = 0.4065, d = 0.602
				Female	gSMS	14.682	1.34566	5			F Vs. M - Hippocampus	diff. = 1.5449 (F: 13.176, M: 11.631), p = 0.3127, d = 0.721
				Female	Hippocampus	13.1764	1.1663	5			F Vs. M - mSMS	diff. = 4.6534 (F: 25.180, M: 20.527), p = 0.1096, d = 1.213
				Male	mSMS	20.5267	1.01459	4
				Male	gSMS	12.5081	2.13963	4
				Male	Hippocampus	11.6315	0.642381	4
		Immunohistochemitry - GFAP	Non-Vessel associated GFAP - Intensity	Female	mSMS	208.78	5.33908	5			F Vs. M - gSMS	diff. = 18.5891 (F: 183.113, M: 164.524), p = 0.2088, d = 0.979
				Female	gSMS	183.113	4.89344	5			F Vs. M - Hippocampus	diff. = -5.4269 (F: 183.636, M: 189.063), p = 0.3842, d = -0.647
				Female	Hippocampus	183.636	3.24989	5			F Vs. M - mSMS	iff. = 2.6048 (F: 208.780, M: 206.175), p = 0.7214, d = 0.256
				Male	mSMS	206.175	3.56434	4
				Male	gSMS	164.524	13.057	4
				Male	Hippocampus	189.063	4.84763	4
		Immunohistochemitry - Iba1	Iba1 -Coverage	Female	Cortex	158.703	3.07336	5			F Vs. M - Cortex	diff. = -0.8040 (F: 1.332, M: 2.136), p = 0.5178, d = -0.641
				Female	Hippocampus	160.057	2.38196	5			F Vs. M - Hippocampus	diff. = -0.2187 (F: 1.942, M: 2.161), p = 0.9622, d = -0.128
				Male	Cortex	153.846	0.609374	5
				Male	Hippocampus	151.558	1.07678	4
		Immunohistochemitry - Iba1	Iba1 - Intensity	Female	Cortex	1.33168	0.151617	5			F Vs. M - Cortex	diff. = 4.8574 (F: 158.703, M: 153.846), p = 0.1864, d = 0.924
				Female	Hippocampus	1.94204	0.224963	5			F Vs. M - Hippocampus	**diff. = 8.4994 (F: 160.057, M: 151.558), p = 0.0229, d = 1.992**
				Male	Cortex	2.13565	0.937188	5
				Male	Hippocampus	2.16075	1.27702	4

### Sheet: Suppl.Fig1
	Procedure	Measurement	Group	Month	Mean	SEM	N = mice	Statistical test	Slope analysis within sex	Values and adjusted p-value	Sex difference within month	Values and adjusted p-value
	Barnes Maze	Errors	f	Month 1	13.9667	3.49233	15	LMM + emmeans (Benjamini-Hochber adjusted)	F, Month 1	t(111.53) = -0.205, Slope = -0.278 ± 1.358, p = 0.8380, d = -0.023	F Vs. M, Month 1	t(117.43) = 1.491, ΔSlope = 2.915 ± 1.954, p = 0.1386, d = 0.245
			f	Month 2	12.8571	4.45102	14		M, Month 1	**t(123.33) = -2.271, Slope = -3.193 ± 1.406, p = 0.0249, d = -0.269**	F vs. M, Month 2	t(127.44) = -0.753, ΔSlope = -1.648 ± 2.189, p = 0.4530, d = -0.139
			f	Month 3	14.6429	3.26547	14		F, Month 2	t(118.24) = -0.993, Slope = -1.401 ± 1.410, p = 0.3226, d = -0.118	F vs. M, Month 3	t(135.73) = 1.421, ΔSlope = 3.238 ± 2.279, p = 0.1578, d = 0.273
			f	Month 1	15.0667	2.92683	15		M, Month 2	t(134.48) = 0.148, Slope = 0.247 ± 1.675, p = 0.8829, d = 0.021
			f	Month 2	11.6071	2.42819	14		F, Month 3	t(120.45) = 1.845, Slope = 2.616 ± 1.418, p = 0.0675, d = 0.220
			f	Month 3	16.2143	4.00574	14		M, Month 3	t(146.64) = -0.348, Slope = -0.621 ± 1.784, p = 0.7282, d = -0.052
			f	Month 1	15.9333	2.94144	15
			f	Month 2	12.6429	3.28434	14
			f	Month 3	19.0714	3.9855	14
			m	Month 1	12.8	2.04462	15
			m	Month 2	10.9	2.43333	10
			m	Month 3	11.9444	3.92326	9
			m	Month 1	7.33333	1.29345	15
			m	Month 2	6	1.17379	10
			m	Month 3	9.55556	3.4161	9
			m	Month 1	6.92857	1.39254	14
			m	Month 2	12.3	3.1413	10
			m	Month 3	11.7778	4.02778	9
	Barnes Maze	Latency	f	Month 1	54.8413	10.7328	15		F, Month 1	**t(83.02) = -3.735, Slope = -11.718 ± 3.138, p = 0.0003, d = -0.491**	F Vs. M, Month 1	t(91.39) = -1.313, ΔSlope = -6.030 ± 4.594, p = 0.1926, d = -0.253
			f	Month 2	18.3268	3.36791	14		M, Month 1	t(99.74) = -1.695, Slope = -5.689 ± 3.356, p = 0.0932, d = -0.238	F vs. M, Month 2	t(88.60) = -0.279, ΔSlope = -1.350 ± 4.843, p = 0.7811, d = -0.057
			f	Month 3	12.9712	1.83885	14		F, Month 2	t(78.52) = -0.739, Slope = -2.316 ± 3.134, p = 0.4621, d = -0.097	F vs. M, Month 3	t(97.66) = 0.286, ΔSlope = 1.441 ± 5.045, p = 0.7758, d = 0.060
			f	Month 1	42.2808	8.55418	15		M, Month 2	t(97.10) = -0.262, Slope = -0.966 ± 3.692, p = 0.7942, d = -0.040
			f	Month 2	20.5934	3.08252	14		F, Month 3	t(79.83) = -0.306, Slope = -0.964 ± 3.149, p = 0.7602, d = -0.040
			f	Month 3	13.4949	2.65143	14		M, Month 3	t(112.24) = -0.610, Slope = -2.405 ± 3.942, p = 0.5431, d = -0.101
			f	Month 1	26.7575	3.69367	15
			f	Month 2	13.5793	2.22652	14
			f	Month 3	10.5963	1.94485	14
			m	Month 1	45.5326	9.26863	15
			m	Month 2	26.5262	7.71958	10
			m	Month 3	18.1221	5.67712	9
			m	Month 1	26.1066	4.27579	15
			m	Month 2	15.1791	2.70899	10
			m	Month 3	14.5753	3.92352	9
			m	Month 1	35.6207	10.0033	14
			m	Month 2	17.1344	3.01999	10
			m	Month 3	11.4976	2.46099	9
	Barnes Maze	Distance	f	Month 1	584.359	80.2941	15		F, Month 1	t(103.11) = -1.485, Slope = -52.948 ± 35.663, p = 0.1407, d = -0.173	F Vs. M, Month 1	t(108.62) = 1.286, ΔSlope = 66.008 ± 51.314, p = 0.2011, d = 0.215
			f	Month 2	406.774	97.8074	14		M, Month 1	**t(114.14) = -3.224, Slope = -118.956 ± 36.895, p = 0.0016, d = -0.388**	F vs. M, Month 2	t(119.08) = -1.229, ΔSlope = -70.657 ± 57.505, p = 0.2216, d = -0.231
			f	Month 3	419.383	92.299	14		F, Month 2	t(109.56) = -1.915, Slope = -70.927 ± 37.035, p = 0.0581, d = -0.232	F vs. M, Month 3	t(127.70) = 0.884, ΔSlope = 52.895 ± 59.833, p = 0.3783, d = 0.173
			f	Month 1	556.095	66.1093	15		M, Month 2	t(126.58) = -0.006, Slope = -0.270 ± 43.991, p = 0.9951, d = -0.001
			f	Month 2	363.278	75.7624	14		F, Month 3	t(111.58) = 0.728, Slope = 27.117 ± 37.238, p = 0.4680, d = 0.089
			f	Month 3	487.909	121.656	14		M, Month 3	t(139.69) = -0.550, Slope = -25.778 ± 46.833, p = 0.5829, d = -0.084
			f	Month 1	549.448	75.707	15
			f	Month 2	335.724	75.3571	14
			f	Month 3	473.411	103.117	14
			m	Month 1	633.394	78.9932	15
			m	Month 2	372.079	67.658	10
			m	Month 3	380.661	105.744	9
			m	Month 1	415.403	46.191	15
			m	Month 2	229.67	37.7871	10
			m	Month 3	342.852	107.165	9
			m	Month 1	384.405	56.1697	14
			m	Month 2	377.03	67.759	10
			m	Month 3	355.179	102.274	9
	Barnes Maze	Velocity	f	Month 1	4.26184	0.375479	15		F, Month 1	**t(130.94) = 4.271, Slope = 0.751 ± 0.176, p = 0.0000, d = 0.471**	F Vs. M, Month 1	**t(137.78) = 2.869, ΔSlope = 0.728 ± 0.254, p = 0.0048, d = 0.456**
			f	Month 2	7.33936	0.563418	14		M, Month 1	t(144.57) = 0.128, Slope = 0.023 ± 0.183, p = 0.8980, d = 0.015	F vs. M, Month 2	t(145.16) = 1.143, ΔSlope = 0.325 ± 0.284, p = 0.2550, d = 0.203
			f	Month 3	7.71279	0.421743	14		F, Month 2	t(137.60) = 0.856, Slope = 0.157 ± 0.183, p = 0.3933, d = 0.098	F vs. M, Month 3	t(151.97) = 0.393, ΔSlope = 0.116 ± 0.296, p = 0.6946, d = 0.073
			f	Month 1	4.7977	0.478772	15		M, Month 2	t(150.50) = -0.773, Slope = -0.168 ± 0.217, p = 0.4408, d = -0.105
			f	Month 2	7.71597	0.542541	14		F, Month 3	**t(140.15) = 2.670, Slope = 0.491 ± 0.184, p = 0.0085, d = 0.308**
			f	Month 3	8.07173	0.517815	14		M, Month 3	t(159.52) = 1.617, Slope = 0.375 ± 0.232, p = 0.1078, d = 0.235
			f	Month 1	5.6845	0.408171	15
			f	Month 2	7.73651	0.5153	14
			f	Month 3	8.83805	0.541469	14
			m	Month 1	4.61871	0.480757	15
			m	Month 2	5.72835	0.323402	10
			m	Month 3	5.70325	0.598947	9
			m	Month 1	4.28011	0.476723	15
			m	Month 2	5.47069	0.317254	10
			m	Month 3	6.08576	0.422299	9
			m	Month 1	4.39113	0.504208	14
			m	Month 2	5.45545	0.418687	10
			m	Month 3	6.25213	0.625618	9
	Barnes Maze	Immobile	f	Month 1	44.2017	3.659	15		F, Month 1	**t(137.82) = -3.404, Slope = -4.798 ± 1.409, p = 0.0009, d = -0.372**	F Vs. M, Month 1	**t(144.89) = -2.853, ΔSlope = -5.799 ± 2.033, p = 0.0050, d = -0.449**
			f	Month 2	26.6827	3.65773	14		M, Month 1	t(151.88) = 0.683, Slope = 1.001 ± 1.465, p = 0.4954, d = 0.078	F vs. M, Month 2	t(149.94) = -1.162, ΔSlope = -2.648 ± 2.279, p = 0.2470, d = -0.205
			f	Month 3	22.4087	2.25809	14		F, Month 2	t(144.11) = -0.321, Slope = -0.471 ± 1.466, p = 0.7483, d = -0.037	F vs. M, Month 3	t(156.25) = 0.087, ΔSlope = 0.208 ± 2.377, p = 0.9305, d = 0.016
			f	Month 1	42.4829	4.97625	15		M, Month 2	t(154.03) = 1.248, Slope = 2.177 ± 1.745, p = 0.2140, d = 0.169
			f	Month 2	25.1091	3.18403	14		F, Month 3	t(146.78) = -1.645, Slope = -2.426 ± 1.475, p = 0.1021, d = -0.188
			f	Month 3	23.6778	2.78609	14		M, Month 3	t(162.30) = -1.413, Slope = -2.634 ± 1.863, p = 0.1594, d = -0.204
			f	Month 1	35.2776	3.26515	15
			f	Month 2	24.7225	3.00229	14
			f	Month 3	18.191	2.13395	14
			m	Month 1	46.881	3.83545	15
			m	Month 2	36.2559	3.12755	10
			m	Month 3	36.9948	6.43022	9
			m	Month 1	50.6392	4.44436	15
			m	Month 2	40.3951	3.82773	10
			m	Month 3	31.0023	3.5475	9
			m	Month 1	50.2547	4.93832	14
			m	Month 2	40.2001	4.47305	10
			m	Month 3	32.243	5.83543	9
	Barnes Maze	Time Entry Zone	f	Month 1	44.2017	3.659	15		F, Month 1	t(136.69) = 0.652, Slope = 1.290 ± 1.978, p = 0.5154, d = 0.071	F Vs. M, Month 1	t(143.62) = -1.806, ΔSlope = -5.148 ± 2.851, p = 0.0730, d = -0.284
			f	Month 2	26.6827	3.65773	14		M, Month 1	**t(150.49) = 3.136, Slope = 6.438 ± 2.053, p = 0.0021, d = 0.356**	F vs. M, Month 2	t(147.83) = -0.475, ΔSlope = -1.521 ± 3.202, p = 0.6356, d = -0.084
			f	Month 3	22.4087	2.25809	14		F, Month 2	t(142.87) = 0.670, Slope = 1.380 ± 2.059, p = 0.5037, d = 0.076	F vs. M, Month 3	t(154.39) = -0.048, ΔSlope = -0.160 ± 3.340, p = 0.9619, d = -0.009
			f	Month 1	42.4829	4.97625	15		M, Month 2	t(151.49) = 1.182, Slope = 2.901 ± 2.453, p = 0.2389, d = 0.160
			f	Month 2	25.1091	3.18403	14		F, Month 3	t(145.53) = -0.065, Slope = -0.135 ± 2.071, p = 0.9479, d = -0.007
			f	Month 3	23.6778	2.78609	14		M, Month 3	t(160.38) = 0.009, Slope = 0.024 ± 2.620, p = 0.9926, d = 0.001
			f	Month 1	35.2776	3.26515	15
			f	Month 2	24.7225	3.00229	14
			f	Month 3	18.191	2.13395	14
			m	Month 1	46.881	3.83545	15
			m	Month 2	36.2559	3.12755	10
			m	Month 3	36.9948	6.43022	9
			m	Month 1	50.6392	4.44436	15
			m	Month 2	40.3951	3.82773	10
			m	Month 3	31.0023	3.5475	9
			m	Month 1	50.2547	4.93832	14
			m	Month 2	40.2001	4.47305	10
			m	Month 3	32.243	5.83543	9
